# SharePro: an accurate and efficient genetic colocalization method accounting for multiple causal signals

**DOI:** 10.1101/2023.07.24.550431

**Authors:** Wenmin Zhang, Tianyuan Lu, Robert Sladek, Yue Li, Hamed S. Najafabadi, Josée Dupuis

**Affiliations:** Quantitative Life Sciences, McGill University, Montreal, Canada; Department of Statistical Sciences, University of Toronto, Toronto, Canada; Department of Human Genetics, McGill University, Montreal, Canada; Dahdaleh Institute of Genomic Medicine, Montreal, Canada; School of Computer Science, McGill University, Montreal, Canada; Department of Epidemiology, Biostatistics and Occupational Health, McGill University, Montreal, Canada

## Abstract

**Motivation:** Colocalization analysis is commonly used to assess whether two or more traits share the same genetic signals identified in genome-wide association studies (GWAS), and is important for prioritizing targets for functional follow-up of GWAS results. Existing colocalization methods can have suboptimal performance when there are multiple causal variants in one genomic locus.

**Results:** We propose SharePro to extend the COLOC framework for colocalization analysis. SharePro integrates linkage disequilibrium (LD) modelling and colocalization assessment by grouping correlated variants into effect groups. With an efficient variational inference algorithm, posterior colocalization probabilities can be accurately estimated. In simulation studies, SharePro demonstrated increased power with a well-controlled false positive rate at a low computational cost. Through a challenging case of the colocalization analysis of the circulating abundance of R-spondin 3 (RSPO3) GWAS and estimated bone mineral density GWAS, we demonstrated the utility of SharePro in identifying biologically plausible colocalized signals.

**Availability and Implementation:** The SharePro software for colocalization analysis is openly available at https://github.com/zhwm/SharePro_coloc and the analysis conducted in this study is available at https://github.com/zhwm/SharePro_coloc_analysis.
