## Supplementary Table for "SharePro: an accurate and efficient genetic colocalization method accounting for multiple causal signals"

### Sheet: Table legends
TableS1: Summary of positive rates at colocalization probability cutoff of 0.8 in simulation studies.
TableS2: Summary of positive rates at colocalization probability cutoff of 0.2 in simulation studies.
TableS3: RSPO3-eBMD colocalization results using SharePro with prior colocalization probability of 1e-5 (default).
TableS4: RSPO3-eBMD colocalization results using SharePro with prior colocalization probability of 1e-3.
TableS5: RSPO3-eBMD colocalization results using SharePro with prior colocalization probability of 1e-4.
TableS6: RSPO3-eBMD colocalization results using SharePro with prior colocalization probability of 1e-6.
TableS7: RSPO3-eBMD colocalization results using SharePro with prior colocalization probability of 1e-7.

### Sheet: TableS1
KC	KS	COLOC	COLOC+SuSiE	eCAVIAR	PWCoCo	SharePro
1	0	1	0.988	0.512	1	1
2	0	0.784	0.964	0.832	0.908	1
3	0	0.748	1	0.504	0.924	1
4	0	0.6	1	0.38	0.912	1
5	0	0.556	1	0.336	0.976	1
0	1	0	0	0	0.004	0
1	1	0.444	0.976	0.532	0.52	0.992
2	1	0.412	0.988	0.364	0.588	1
3	1	0.468	1	0.364	0.756	1
4	1	0.436	1	0.264	0.764	1
0	2	0	0	0	0.008	0
1	2	0.24	0.956	0.204	0.356	1
2	2	0.284	0.988	0.172	0.484	1
3	2	0.308	1	0.16	0.572	1
0	3	0	0	0	0.012	0
1	3	0.116	0.968	0.12	0.228	0.996
2	3	0.204	0.996	0.116	0.368	1
0	4	0	0	0	0.004	0
1	4	0.092	0.944	0.044	0.164	0.996
0	5	0	0	0	0.004	0

### Sheet: TableS2
KC	KS	COLOC	COLOC+SuSiE	eCAVIAR	PWCoCo	SharePro
1	0	1	0.992	0.812	1	1
2	0	0.86	0.964	0.972	0.956	1
3	0	0.836	1	0.876	0.972	1
4	0	0.72	1	0.72	0.944	1
5	0	0.712	1	0.72	0.996	1
0	1	0.004	0	0	0.024	0
1	1	0.508	0.98	0.788	0.604	0.996
2	1	0.496	0.988	0.696	0.688	1
3	1	0.56	1	0.684	0.836	1
4	1	0.544	1	0.596	0.836	1
0	2	0	0	0	0.032	0
1	2	0.312	0.972	0.408	0.452	1
2	2	0.4	0.988	0.4	0.596	1
3	2	0.384	1	0.384	0.644	1
0	3	0	0	0	0.032	0
1	3	0.172	0.976	0.236	0.316	0.996
2	3	0.26	1	0.312	0.424	1
0	4	0	0	0	0.028	0
1	4	0.116	0.96	0.164	0.228	0.996
0	5	0	0	0	0.024	0

### Sheet: TableS3
effect group	posterior colocalization probability	variant representation for effect group
rs7741021/rs9482773	1	0.5689/0.4311
rs853974	1	1
rs577721086/rs72959041	0.009	0.5321/0.4678
rs717796/rs7775814/rs7775090/rs1512450/rs910536/rs1512449/rs6902741/rs1569870/rs1080708/rs7738255/rs7756072	0.0001	0.108/0.1012/0.0997/0.0992/0.0964/0.0887/0.0803/0.0774/0.0709/0.0708/0.0658
rs11759578/rs77525683/rs73593094/rs73593068/rs73577838/rs9482768	0.0003	0.6221/0.2056/0.0664/0.0294/0.0257/0.0123
rs727330/rs2800728/rs727331/rs2800720/rs2800721/rs10456964/rs2800727/rs2800733/rs2800730/rs2800729/rs2745351/rs2800732/rs719728/rs2745356/rs2745355/rs727332/rs2800719/rs2745354/rs2800718/rs10456965/rs2800723	0.0002	0.0732/0.0719/0.0709/0.0705/0.0657/0.0581/0.0581/0.0465/0.0446/0.0445/0.0444/0.0415/0.0398/0.0346/0.034/0.0333/0.0298/0.0285/0.0279/0.0277/0.0273

### Sheet: TableS4
effect group	posterior colocalization probability	variant representation for effect group
rs7741021/rs9482773	1	0.5654/0.4346
rs853974	1	1
rs577721086/rs72959041	0.6299	0.5499/0.4501
rs11759578/rs77525683/rs73593094/rs73593068/rs73577838	0.0339	0.6214/0.2072/0.0664/0.0295/0.0256
rs727330/rs2800728/rs727331/rs2800720/rs2800721/rs2800727/rs10456964/rs2800733/rs2800730/rs2800729/rs2745351/rs2800732/rs719728/rs2745356/rs2745355/rs727332/rs2800719/rs2745354/rs2800718/rs10456965/rs2800723	0.0165	0.0714/0.0701/0.0694/0.069/0.0646/0.0575/0.0574/0.0468/0.0449/0.0449/0.0447/0.042/0.0404/0.0351/0.0346/0.0338/0.0305/0.0293/0.0289/0.0285/0.0281
rs717796/rs7775814/rs1512450/rs7775090/rs910536/rs1512449/rs6902741/rs1569870/rs1080708/rs7738255/rs7756072	0.0113	0.1064/0.0995/0.0988/0.098/0.0947/0.0885/0.0802/0.0774/0.071/0.0709/0.066

### Sheet: TableS5
effect group	posterior colocalization probability	variant representation for effect group
rs7741021/rs9482773	1	0.5685/0.4315
rs853974	1	1
rs577721086/rs72959041	0.0882	0.5341/0.4658
rs717796/rs7775814/rs7775090/rs1512450/rs910536/rs1512449/rs6902741/rs1569870/rs1080708/rs7738255/rs7756072	0.0014	0.1078/0.101/0.0995/0.0992/0.0962/0.0887/0.0803/0.0774/0.0709/0.0708/0.0659
rs11759578/rs77525683/rs73593094/rs73593068/rs73577838/rs9482768	0.0027	0.6221/0.2057/0.0664/0.0294/0.0256/0.0123
rs727330/rs2800728/rs727331/rs2800720/rs2800721/rs10456964/rs2800727/rs2800733/rs2800730/rs2800729/rs2745351/rs2800732/rs719728/rs2745356/rs2745355/rs727332/rs2800719/rs2745354/rs2800718/rs10456965/rs2800723	0.0015	0.073/0.0717/0.0708/0.0703/0.0656/0.0581/0.058/0.0466/0.0446/0.0445/0.0444/0.0415/0.0399/0.0346/0.0341/0.0334/0.0298/0.0286/0.028/0.0278/0.0274

### Sheet: TableS6
effect group	posterior colocalization probability	variant representation for effect group
rs7741021/rs9482773	1	0.5689/0.4311
rs853974	1	1
rs577721086/rs72959041	0.0009	0.5319/0.468
rs717796/rs7775814/rs7775090/rs1512450/rs910536/rs1512449/rs6902741/rs1569870/rs1080708/rs7738255/rs7756072	0	0.108/0.1012/0.0997/0.0992/0.0964/0.0887/0.0803/0.0774/0.0709/0.0708/0.0658
rs11759578/rs77525683/rs73593094/rs73593068/rs73577838/rs9482768	0	0.6221/0.2056/0.0664/0.0294/0.0257/0.0123
rs727330/rs2800728/rs727331/rs2800720/rs2800721/rs10456964/rs2800727/rs2800733/rs2800730/rs2800729/rs2745351/rs2800732/rs719728/rs2745356/rs2745355/rs727332/rs2800719/rs2745354/rs2800718/rs10456965/rs2800723	0	0.0732/0.0719/0.0709/0.0705/0.0657/0.0581/0.0581/0.0465/0.0446/0.0445/0.0444/0.0415/0.0398/0.0346/0.034/0.0333/0.0298/0.0285/0.0279/0.0277/0.0273

### Sheet: TableS7
effect group	posterior colocalization probability	variant representation for effect group
rs7741021/rs9482773	1	0.5689/0.4311
rs853974	1	1
rs577721086/rs72959041	0.0001	0.5319/0.468
rs717796/rs7775814/rs7775090/rs1512450/rs910536/rs1512449/rs6902741/rs1569870/rs1080708/rs7738255/rs7756072	0	0.108/0.1012/0.0997/0.0992/0.0964/0.0887/0.0803/0.0774/0.0709/0.0708/0.0658
rs11759578/rs77525683/rs73593094/rs73593068/rs73577838/rs9482768	0	0.6217/0.2054/0.0664/0.0294/0.0256/0.0123
rs727330/rs2800728/rs727331/rs2800720/rs2800721/rs10456964/rs2800727/rs2800733/rs2800730/rs2800729/rs2745351/rs2800732/rs719728/rs2745356/rs2745355/rs727332/rs2800719/rs2745354/rs2800718/rs10456965/rs2800723	0	0.0732/0.0719/0.0709/0.0705/0.0657/0.0581/0.0581/0.0465/0.0446/0.0445/0.0444/0.0415/0.0398/0.0346/0.034/0.0333/0.0298/0.0285/0.0279/0.0277/0.0273
